# SELINA: Single-cell Assignment using Multiple-Adversarial Domain Adaptation Network with Large-scale References

**DOI:** 10.1101/2022.01.14.476306

**Authors:** Pengfei Ren, Xiaoying Shi, Xin Dong, Zhiguang Yu, Xuanxin Ding, Jin Wang, Liangdong Sun, Yilv Yan, Junjie Hu, Peng Zhang, Qianming Chen, Taiwen Li, Chenfei Wang

## Abstract

The rapid accumulation of single-cell RNA-seq data has provided rich resources to characterize various human cell types. Cell type annotation is the critical step in analyzing single-cell RNA-seq data. However, accurate cell type annotation based on public references is challenging due to the inconsistent annotations, batch effects, and poor characterization of rare cell types. Here, we introduce SELINA (single cELl identity NAvigator), an integrative annotation transferring framework for automatic cell type annotation. SELINA optimizes the annotation for minority cell types by synthetic minority over-sampling, removes batch effects among reference datasets using a multiple-adversarial domain adaptation network (MADA), and fits the query data with reference data using an autoencoder. Finally, SELINA affords a comprehensive and uniform reference atlas with 1.7 million cells covering 230 major human cell types. We demonstrated the robustness and superiority of SELINA in most human tissues compared to existing methods. SELINA provided a one-stop solution for human single-cell RNA-seq data annotation with the potential to extend for other species.
