## Supplementary Table 1 for "SELINA: Single-cell Assignment using Multiple-Adversarial Domain Adaptation Network with Large-scale References"

### Sheet: Supplementary Table 1
Supplementary Table 1 Datasets collected in the SELINA reference atlas
Name	Tissue	Source	Stage	Platform	Patient	Cell Number	Year	PMID	Description
Blood_GSE134355_3815	Blood	GSE134355	Adult	Microwell-seq	4	3815	2020	32214235	Construction of A Human Cell Landscape by Single-cell mRNA-seq
Blood_10X_14124	Blood	https://support.10xgenomics.com/single-cell-gene-expression/datasets/1.1.0/frozen_pbmc_donor_a, frozen_pbmc_donor_b, frozen_pbmc_donor_c	Adult	10x	3	14124	2016	NA	Frozen PBMC a-c, v1
Blood_10X_35455	Blood	https://support.10xgenomics.com/single-cell-gene-expression/datasets/1.1.0/fresh_68k_pbmc_donor_a	Adult	10x	1	35455	2016	NA	Fresh PBMC 68K, v1
Blood_10X_34009	Blood	https://support.10xgenomics.com/single-cell-gene-expression/datasets/1.1.0/pbmc33k, 3k, 6k	Adult	10x	1	34009	2016	NA	PBMC 33K, 3K, 6K, v1
Blood_10X_7768	Blood	https://support.10xgenomics.com/single-cell-gene-expression/datasets/2.1.0/t_3k_4k_aggregate	Adult	10x	1	7768	2017	NA	T-cell 3K and 4K, v2
Blood_10X_12256	Blood	https://support.10xgenomics.com/single-cell-gene-expression/datasets/2.1.0/pbmc4k, 8k	Adult	10x	1	12256	2017	NA	PBMC 4K, 8K, v2
Blood_10X_10796	Blood	https://support.10xgenomics.com/single-cell-gene-expression/datasets/3.0.0/pbmc_10k_v3	Adult	10x	1	10796	2018	NA	PBMC 10K, v3
Blood_10X_7369	Blood	https://support.10xgenomics.com/single-cell-gene-expression/datasets/3.0.0/pbmc_10k_protein_v3	Adult	10x	1	7369	2018	NA	PBMC RNA+Protein 10K, v3
Blood_10X_8879	Blood	https://support.10xgenomics.com/single-cell-gene-expression/datasets/3.0.2/5k_pbmc_v3_nextgem, 5k_pbmc_protein_v3_nextgem	Adult	10x	2	8879	2019	NA	PBMC RNA, RNA+Protein 5K, nextgem, v3
Blood_10X_61606	Blood	https://support.10xgenomics.com/single-cell-gene-expression/datasets/3.1.0/5k_pbmc_NGSC3_aggr	Adult	10x	1	61606	2020	NA	PBMC 5K, 8 Chrom/Manual Channels, v3
Blood_10X_9883	Blood	https://support.10xgenomics.com/single-cell-gene-expression/datasets/4.0.0/SC3_v3_NextGem_DI_PBMC_10K	Adult	10x	1	9883	2020	NA	PBMC 10K, Dual Indexed, v4
Blood_10X_9476	Blood	https://support.10xgenomics.com/single-cell-gene-expression/datasets/4.0.0/Parent_NGSC3_DI_PBMC	Adult	10x	1	9476	2020	NA	PBMC 10K, Whole Transcriptome, v4
Blood_10X_10810	Blood	https://support.10xgenomics.com/single-cell-gene-expression/datasets/6.0.0/SC3_v3_NextGem_DI_CellPlex_Human_PBMC_10K_PBMCs_human_1, SC3_v3_NextGem_DI_CellPlex_Human_PBMC_10K_PBMCs_human_2	Adult	10x	1	10810	2021	NA	PBMC 10K, Cell Multiplexing Oligo, v6
Blood_10X_7943	Blood	https://support.10xgenomics.com/single-cell-gene-expression/datasets/6.0.0/10k_PBMCs_TotalSeq_B_3p	Adult	10x	1	7943	2021	NA	PBMC 10K, TotalSeqB antibodies, v6
GSE134355_Adrenal-Gland-Adult_8114	Adrenal-Gland	GSE134355	Adult	Microwell-seq	1	8114	2020	32214235
GSE134355_Adrenal-Gland-Adult_7970	Adrenal-Gland	GSE134355	Adult	Microwell-seq	1	7970	2020	32214235
GSE134355_Trachea-Adult_9949	Airway-Epithelium	GSE134355	Adult	Microwell-seq	1	9949	2020	32214235
GSE102580_Airway-Adult_3698	Airway-Epithelium	GSE102580	Adult	InDrop	3	3698	2018	30069046
GSE134355_Artery-Adult_9652	Artery	GSE134355	Adult	Microwell-seq	1	9652	2020	32214235
GSE129845_Bladder-Adult_13229	Bladder	GSE129845	Adult	10x	3	13229	2019	31462402
GSE134355_Bladder-Adult_1260	Bladder	GSE134355	Adult	Microwell-seq	1	1260	2020	32214235
GSE134355_Bladder-Adult_2455	Bladder	GSE134355	Adult	Microwell-seq	1	2455	2020	32214235
GSE117498_BMMC-Adult_5879	Bone-Marrow	GSE117498	Adult	InDrop	1	5879	2019	31160568
GSE126030_BMMC-Adult_14557	Bone-Marrow	GSE126030	Adult	10x	2	14557	2019	31624246
GSE130430_BMMC-Adult_6051	Bone-Marrow	GSE130430	Adult	10x	5	6051	2019	31477722
GSE130756_BMMC-Adult_16841	Bone-Marrow	GSE130756	Adult	Microwell-seq	1	16841	2020	32977829
GSE133181_BMMC-Adult_26962	Bone-Marrow	GSE133181	Adult	10x	4	26962	2019	31697810
GSE142999_BMMC-Adult_396	Bone-Marrow	GSE142999	Adult	Smart-seq2	1	396	2020	32735845
GSE143002_BMMC-Adult_94	Bone-Marrow	GSE143002	Adult	Smart-seq2	1	94	2020	32735845
GSE150774_BMMC-Adult_20083	Bone-Marrow	GSE150774	Adult	10x	6	20083	2020	32457162
GSE154109_BMMC-Adult_4314	Bone-Marrow	GSE154109	Adult	10x	4	4314	2020	32692727
GSE134355_BMMC-Adult_2200	Bone-Marrow	GSE134355	Adult	Microwell-seq	1	2200	2020	32214235
GSE134355_BMMC-Adult_6108	Bone-Marrow	GSE134355	Adult	Microwell-seq	1	6108	2020	32214235
GSE134355_BMMC-Adult_13499	Bone-Marrow	GSE134355	Adult	Microwell-seq	1	13499	2020	32214235
GSE134355_BMMC-Adult_40049	Bone-Marrow	GSE134355	Adult	Microwell-seq	1	40049	2020	32214235
GSE134577_Brain-Adult_9957	Brain	GSE134577	Adult	Drop-seq	8	9957	2020	31915375
GSE140231_Brain-Adult_5639	Brain	GSE140231	Adult	10x	7	5639	2020	32826893
GSE140231_Brain-Adult_10607	Brain	GSE140231	Adult	10x	5	10607	2020	32826893
GSE157783_Brain-Adult_22430	Brain	GSE157783	Adult	10x	6	22430	2020	https://doi.org/10.1101/2020.09.28.20202812
GSE97930_Brain-Adult_1871	Brain	GSE97930	Adult	snDrop-Seq	5	1871	2017	29227469
GSE97930_Brain-Adult_14691	Brain	GSE97930	Adult	snDrop-Seq	4	14691	2017	29227469
GSE134355_Brain-Adult_7244	Brain	GSE134355	Adult	Microwell-seq	1	7244	2020	32214235
GSE134355_Brain-Adult_8096	Brain	GSE134355	Adult	Microwell-seq	1	8096	2020	32214235
GSE134355_Brain-Adult_7437	Brain	GSE134355	Adult	Microwell-seq	1	7437	2020	32214235
GSE138536_Breast-Adult_1041	Breast	GSE138536	Adult	Smart-seq2	7	1041	2020	31974247
GSE113196_Breast-Adult_24644	Breast	GSE113196	Adult	10x	4	24644	2019	31428694
GSE149100_Choroid-Adult_8929	Choroid	GSE149100	Adult	10x	2	8929	2020	32531351
GSE134355_Esophagus-Adult_2648	Esophagus	GSE134355	Adult	Microwell-seq	1	2648	2020	32214235
GSE134355_Esophagus-Adult_8376	Esophagus	GSE134355	Adult	Microwell-seq	1	8376	2020	32214235
GSE130636_Eye-Adult_5061	Eye	GSE130636	Adult	10x	3	5061	2019	31075224
GSE135922_Eye-Adult_4008	Eye	GSE135922	Adult	10x	3	4008	2019	31712411
GSE148077_Eye-Adult_77939	Eye	GSE148077	Adult	10x	7	77939	2020	32555229
GSE134355_Fallopian-Tube-Adult_4587	Fallopian-Tube	GSE134355	Adult	Microwell-seq	1	4587	2020	32214235
GSE134355_Gall-Bladder-Adult_8905	Gall-Bladder	GSE134355	Adult	Microwell-seq	1	8905	2020	32214235
GSE134355_Gall-Bladder-Adult_5031	Gall-Bladder	GSE134355	Adult	Microwell-seq	1	5031	2020	32214235
GSE134355_Heart-Adult_1308	Heart	GSE134355	Adult	Microwell-seq	1	1308	2020	32214235
GSE134355_Heart-Adult_1478	Heart	GSE134355	Adult	Microwell-seq	1	1478	2020	32214235
Broad_Colon-Adult_62836	Intestine	SingleCellPortal	Adult	10x	12	62836	2019	31348891
GSE103239_LargeIntestine-Adult_1172	Intestine	GSE103239	Adult	Smart-seq2	2	1172	2018	29802404
GSE125970_Colon-Adult_2623	Intestine	GSE125970	Adult	10x	2	2623	2020	31753849
GSE125970_Ileum-Adult_5325	Intestine	GSE125970	Adult	10x	2	5325	2020	31753849
GSE125970_Rectum-Adult_2433	Intestine	GSE125970	Adult	10x	2	2433	2020	31753849
GSE134355_Ascending-Colon-Adult_1980	Intestine	GSE134355	Adult	Microwell-seq	1	1980	2020	32214235
GSE134355_Epityphlon-Adult_3029	Intestine	GSE134355	Adult	Microwell-seq	1	3029	2020	32214235
GSE134355_Ileum-Adult_3324	Intestine	GSE134355	Adult	Microwell-seq	1	3324	2020	32214235
GSE134355_JeJunum-Adult_5343	Intestine	GSE134355	Adult	Microwell-seq	1	5343	2020	32214235
GSE134355_Rectum-Adult_5455	Intestine	GSE134355	Adult	Microwell-seq	1	5455	2020	32214235
GSE134355_Sigmoid-Colon-Adult_3166	Intestine	GSE134355	Adult	Microwell-seq	1	3166	2020	32214235
GSE134355_Transverse-Colon-Adult_5692	Intestine	GSE134355	Adult	Microwell-seq	1	5692	2020	32214235
GSE134355_Transverse-Colon-Adult_11100	Intestine	GSE134355	Adult	Microwell-seq	1	11100	2020	32214235
GSE134355_Duodenum-Adult_4626	Intestine	GSE134355	Adult	Microwell-seq	1	4626	2020	32214235
PMID31604275_Kidney-Adult_5832	Kidney	https://data.humancellatlas.org/explore/projects/abe1a013-af7a-45ed-8c26-f3793c24a1f4	Adult	10x	8	5832	2019	31604275
GSE109564_Kidney-Adult_4467	Kidney	GSE109564	Adult	InDrop	1	4467	2019	29980650
GSE114156_Kidney-Adult_3128	Kidney	GSE114156	Adult	InDrop	1	3128	2019	29980650
GSE131685_Kidney-Adult_21929	Kidney	GSE131685	Adult	10x	3	21929	2019	31896769
GSE145927_Kidney-Adult_49807	Kidney	GSE145927	Adult	10x	9	49807	2020	32991815
GSE159805_Kidney-Adult_872	Kidney	GSE159805	Adult	10x	1	872	2016	27716510
GSE134355_Kidney-Adult_8686	Kidney	GSE134355	Adult	Microwell-seq	1	8686	2020	32214235
GSE134355_Kidney-Adult_9670	Kidney	GSE134355	Adult	Microwell-seq	1	9670	2020	32214235
GSE134355_Kidney-Adult_3839	Kidney	GSE134355	Adult	Microwell-seq	1	3839	2020	32214235
GSE115469_Liver-Adult_7797	Liver	GSE115469	Adult	10x	5	7797	2018	30348985
GSE136103_Liver-Adult_24980	Liver	GSE136103	Adult	10x	5	24980	2019	31597160
GSE134355_Liver-Adult_1429	Liver	GSE134355	Adult	Microwell-seq	1	1429	2020	32214235
GSE134355_Liver-Adult_3308	Liver	GSE134355	Adult	Microwell-seq	1	3308	2020	32214235
GSE134355_Liver-Adult_3522	Liver	GSE134355	Adult	Microwell-seq	1	3522	2020	32214235
GSE123405_Lung-Adult_7753	Lung	GSE123405	Adult	Drop-seq	6	7753	2020	32727470
GSE126030_Lung-Adult_21779	Lung	GSE126030	Adult	10x	2	21779	2019	31624246
GSE130148_Lung-Adult_2238	Lung	GSE130148	Adult	Drop-seq	4	2238	2019	31209336
GSE139534_Lung-Adult_10397	Lung	GSE139534	Adult	10x	2	10397	2020	33159078
GSE146981_Lung-Adult_27015	Lung	GSE146981	Adult	10x	9	27015	2020	32991815
GSE126030_Lung-Adult_21708	Lung	GSE126030	Adult	10x	2	21708	2019	31624246
GSE134355_Lung-Adult_8271	Lung	GSE134355	Adult	Microwell-seq	1	8271	2020	32214235
GSE134355_Lung-Adult_5545	Lung	GSE134355	Adult	Microwell-seq	1	5545	2020	32214235
GSE134355_Lung-Adult_8850	Lung	GSE134355	Adult	Microwell-seq	1	8850	2020	32214235
GSE143704_Muscle-Adult_21913	Muscle	GSE143704	Adult	10x	10	21913	2020	32624006
GSE134355_Muscle-Adult_6998	Muscle	GSE134355	Adult	Microwell-seq	1	6998	2020	32214235
GSE139522_Nose-Adult_28912	Nose	GSE139522	Adult	10x	4	28912	2020	32066986
GSE143380_Ovary-Adult_12091	Ovary	GSE143380	Adult	10x	5	12091	2020	33257808
GSE118127_Ovary-Adult_40845	Ovary	GSE118127	Adult	10x	5	40845	2019	31320652
GSE84133_Pancreas-Adult_8562	Pancreas	GSE84133	Adult	InDrop	4	8562	2016	27667365
GSE85241_Pancreas-Adult_2456	Pancreas	GSE85241	Adult	CEL-seq2	4	2456	2016	27693023
PMID27667667_Pancreas-Adult_1031	Pancreas	EBI	Adult	Smart-seq2	6	1031	2016	27667667
GSE134355_Pancreas-Adult_9727	Pancreas	GSE134355	Adult	Microwell-seq	1	9727	2020	32214235
GSE130888_Peritoneum-Adult_17198	Peritoneum	GSE130888	Adult	10x	3	17198	2019	31167927
PMID30429548_Placenta-Adult_18523	Placenta	https://www.ebi.ac.uk/arrayexpress/experiments/E-MTAB-6701/	Adult	10x	5	18523	2018	30429548
GSE131696_Placenta-Adult_8589	Placenta	GSE131696	Adult	10x	6	8589	2020	32772088
GSE134355_Placenta-Adult_9898	Placenta	GSE134355	Adult	Microwell-seq	1	9898	2020	32214235
GSE134355_Placenta-Adult_9595	Placenta	GSE134355	Adult	Microwell-seq	1	9595	2020	32214235
PMID28830992_Placenta-Adult_18658	Placenta	EBI	Adult	10x	1	18658	2017	28830992
GSE134355_Pleura-Adult_9942	Pleura	GSE134355	Adult	Microwell-seq	1	9942	2020	32214235
GSE145843_Prostate-Adult_41581	Prostate	GSE145843	Adult	10x	15	41581	2020	32497356
GSE134355_Prostate-Adult_1366	Prostate	GSE134355	Adult	Microwell-seq	1	1366	2020	32214235
GSE117403_Prostate-Adult_107205	Prostate	GSE117403	Adult	10x	3	107205	2020	30566875
GSE134355_Spleen-Adult_15473	Spleen	GSE134355	Adult	Microwell-seq	1	15473	2020	32214235
GSE134355_Stomach-Adult_908	Stomach	GSE134355	Adult	Microwell-seq	1	908	2020	32214235
GSE134355_Stomach-Adult_2977	Stomach	GSE134355	Adult	Microwell-seq	1	2977	2020	32214235
GSE134355_Stomach-Adult_6129	Stomach	GSE134355	Adult	Microwell-seq	1	6129	2020	32214235
GSE112013_Testis-Adult_6490	Testis	GSE112013	Adult	10x	3	6490	2018	30315278
GSE149512_Testis-Adult_44788	Testis	GSE149512	Adult	10x	10	44788	2020	33173058
GSE148963_Testis-Adult_4938	Testis	GSE148963	Adult	10x	3	4938	2020	32855272
GSE130151_Testis-Adult_3280	Testis	GSE130151	Adult	10x	5	3280	2019	31462300
GSE134355_Thyroid-Adult_6280	Thyroid	GSE134355	Adult	Microwell-seq	1	6280	2020	32214235
GSE134355_Thyroid-Adult_5977	Thyroid	GSE134355	Adult	Microwell-seq	1	5977	2020	32214235
GSE134355_Ureter-Adult_1886	Ureter	GSE134355	Adult	Microwell-seq	1	1886	2020	32214235
GSE111976_Uterus-Adult_69364	Uterus	GSE111976	Adult	10x	10	69364	2020	32929266
GSE134355_Uterus-Adult_6438	Uterus	GSE134355	Adult	Microwell-seq	1	6438	2020	32214235
GSE136229_Adipose-Adult_2435	Visceral-Adipose	GSE136229	Adult	10x	1	2435	2020	32066997
GSE134355_Adipose-Adult_1330	Visceral-Adipose	GSE134355	Adult	Microwell-seq	1	1330	2020	32214235
GSE134355_Adipose-Adult_1462	Visceral-Adipose	GSE134355	Adult	Microwell-seq	1	1462	2020	32214235
GSE134355_Adipose-Adult_9641	Visceral-Adipose	GSE134355	Adult	Microwell-seq	1	9641	2020	32214235
GSE134355_Adipose-Adult_1266	Visceral-Adipose	GSE134355	Adult	Microwell-seq	1	1266	2020	32214235
GSE130973_Skin-Adult_19600	Skin	GSE130973	Adult	10x	5	19600	2020	32327715
GSE129611_Skin-Adult_4827	Skin	GSE129611	Adult	10x	2	4827	2019	31676413
PMID30429548_Decidua-Adult_35976	Decidua	PMID30429548	Adult	10x	6	35976	2020	30429548
PMID30429548_Decidua-Adult_4314	Decidua	PMID30429548	Adult	Smart-seq2	5	4314	2020	30429548
PMID30429548_Decidua-Adult_5439	Decidua	PMID30429548	Adult	Smart-seq2	5	5439	2020	30429548
