## Supplementary Table 2 for "SELINA: Single-cell Assignment using Multiple-Adversarial Domain Adaptation Network with Large-scale References"

### Sheet: Supplementary Table 2
Supplementary Table 2 Datasets used in the benchmark of SELINA and existing annotation tools
Tissue	Name	Platform	Cell Number	PMID	Year	Stage	Source	Description
Airway_Epithelium	GSE102580_Airway-Adult_3698	InDrop	3698	30069046	2018	Adult	GSE102580
Airway_Epithelium	GSE134355_Trachea-Adult_9949	Microwell-seq	9949	32214235	2020	Adult	GSE134355
Bladder	GSE129845_Bladder-Adult_13229	10x	13229	31462402	2019	Adult	GSE129845
Bladder	GSE134355_Bladder-Adult_1260	Microwell-seq	1260	32214235	2020	Adult	GSE134355
Bladder	GSE134355_Bladder-Adult_2455	Microwell-seq	2455	32214235	2020	Adult	GSE134355
Bone-Marrow	GSE117498_BMMC-Adult_5879	InDrop	5879	31160568	2019	Adult	GSE117498
Bone-Marrow	GSE133181_BMMC-Adult_26962	10x	11343	31697810	2019	Adult	GSE133181
Bone-Marrow	GSE134355_BMMC-Adult_13499	Microwell-seq	13499	32214235	2020	Adult	GSE134355
Bone-Marrow	GSE134355_BMMC-Adult_2200	Microwell-seq	2200	32214235	2020	Adult	GSE134355
Bone-Marrow	GSE134355_BMMC-Adult_40049	Microwell-seq	22158	32214235	2020	Adult	GSE134355
Bone-Marrow	GSE134355_BMMC-Adult_6108	Microwell-seq	6108	32214235	2020	Adult	GSE134355
Bone-Marrow	GSE142999_BMMC-Adult_396	Smart-seq2	396	32735845	2020	Adult	GSE142999
Bone-Marrow	GSE143002_BMMC-Adult_94	Smart-seq2	94	32735845	2020	Adult	GSE143002
Bone-Marrow	GSE154109_BMMC-Adult_4314	10x	4314	32692727	2020	Adult	GSE154109
Brain	GSE134355_Brain-Adult_7244	Microwell-seq	7244	32214235	2020	Adult	GSE134355
Brain	GSE134355_Brain-Adult_7437	Microwell-seq	7437	32214235	2020	Adult	GSE134355
Brain	GSE134355_Brain-Adult_8096	Microwell-seq	8096	32214235	2020	Adult	GSE134355
Brain	GSE134577_Brain-Adult_9957	Drop-seq	9957	31915375	2020	Adult	GSE134577
Brain	GSE140231_Brain-Adult_10607	10x	10607	32826893	2020	Adult	GSE140231
Brain	GSE140231_Brain-Adult_5639	10x	5639	32826893	2020	Adult	GSE140231
Brain	GSE157783_Brain-Adult_22430	10x	22430	https://doi.org/10.1101/2020.09.28.20202812	2020	Adult	GSE157783
Brain	GSE97930_Brain-Adult_14691	snDrop-Seq	14691	29227469	2017	Adult	GSE97930
Brain	GSE97930_Brain-Adult_1871	snDrop-Seq	1871	29227469	2017	Adult	GSE97930
Breast	GSE113196_Breast-Adult_24644	10x	24644	31428694	2019	Adult	GSE113196
Breast	GSE138536_Breast-Adult_1041	Smart-seq2	1041	31974247	2020	Adult	GSE138536
Eye	GSE130636_Eye-Adult_5061	10x	5061	31075224	2019	Adult	GSE130636
Eye	GSE135922_Eye-Adult_4008	10x	4008	31712411	2019	Adult	GSE135922
Eye	GSE148077_Eye-Adult_77939	10x	77939	32555229	2020	Adult	GSE148077
Intestine	Broad_Colon-Adult_62836	10x	26320	31348891	2019	Adult	SingleCellPortal
Intestine	GSE103239_LargeIntestine-Adult_1172	Smart-seq2	1172	29802404	2018	Adult	GSE103239
Intestine	GSE125970_Colon-Adult_2623	10x	2623	31753849	2020	Adult	GSE125970
Intestine	GSE125970_Ileum-Adult_5325	10x	5325	31753849	2020	Adult	GSE125970
Intestine	GSE125970_Rectum-Adult_2433	10x	2433	31753849	2020	Adult	GSE125970
Intestine	GSE134355_Ascending-Colon-Adult_1980	Microwell-seq	1980	32214235	2020	Adult	GSE134355
Intestine	GSE134355_Duodenum-Adult_4626	Microwell-seq	4626	32214235	2020	Adult	GSE134355
Intestine	GSE134355_Epityphlon-Adult_3029	Microwell-seq	3029	32214235	2020	Adult	GSE134355
Intestine	GSE134355_Ileum-Adult_3324	Microwell-seq	3324	32214235	2020	Adult	GSE134355
Intestine	GSE134355_JeJunum-Adult_5343	Microwell-seq	5343	32214235	2020	Adult	GSE134355
Intestine	GSE134355_Rectum-Adult_5455	Microwell-seq	5455	32214235	2020	Adult	GSE134355
Intestine	GSE134355_Sigmoid-Colon-Adult_3166	Microwell-seq	3166	32214235	2020	Adult	GSE134355
Intestine	GSE134355_Transverse-Colon-Adult_5692	Microwell-seq	5692	32214235	2020	Adult	GSE134355
Kidney	GSE109564_Kidney-Adult_4467	Indrop	4467	29980650	2019	Adult	GSE109564
Kidney	GSE114156_Kidney-Adult_3128	Indrop	3128	29980650	2019	Adult	GSE114156
Kidney	GSE131685_Kidney-Adult_21929	10x	13256	31896769	2019	Adult	GSE131685
Kidney	GSE134355_Kidney-Adult_3839	Microwell-seq	3839	32214235	2020	Adult	GSE134355
Kidney	GSE134355_Kidney-Adult_8686	Microwell-seq	8686	32214235	2020	Adult	GSE134355
Kidney	GSE134355_Kidney-Adult_9670	Microwell-seq	9670	32214235	2020	Adult	GSE134355
Kidney	GSE145927_Kidney-Adult_49807	10x	23671	32991815	2020	Adult	GSE145927
Kidney	GSE159805_Kidney-Adult_872	10x	872	27716510	2016	Adult	GSE159805
Kidney	PMID31604275_Kidney-Adult_5832	10x	5832	31604275	2019	Adult	https://data.humancellatlas.org/explore/projects/abe1a013-af7a-45ed-8c26-f3793c24a1f4
Liver	GSE115469_Liver-Adult_7797	10x	7797	30348985	2018	Adult	GSE115469
Liver	GSE134355_Liver-Adult_1429	Microwell-seq	1429	32214235	2020	Adult	GSE134355
Liver	GSE134355_Liver-Adult_3522	Microwell-seq	3522	32214235	2020	Adult	GSE134355
Liver	GSE134355_Liver-Adult_3308	Microwell-seq	3308	32214235	2020	Adult	GSE134355
Liver	GSE136103_Liver-Adult_24980	10x	24980	31597160	2019	Adult	GSE136103
Lung	GSE123405_Lung-Adult_7753	Drop-seq	7753	32727470	2020	Adult	GSE123405
Lung	GSE130148_Lung-Adult_2238	Drop-seq	2238	31209336	2019	Adult	GSE130148
Lung	GSE134355_Lung-Adult_5545	Microwell-seq	5545	32214235	2020	Adult	GSE134355
Lung	GSE134355_Lung-Adult_8271	Microwell-seq	8271	32214235	2020	Adult	GSE134355
Lung	GSE134355_Lung-Adult_8850	Microwell-seq	8850	32214235	2020	Adult	GSE134355
Lung	GSE139534_Lung-Adult_10397	10x	10397	33159078	2020	Adult	GSE139534
Lung	GSE146981_Lung-Adult_27015	10x	27015	32991815	2020	Adult	GSE146981
Muscle	GSE134355_Muscle-Adult_6998	Microwell-seq	6998	32214235	2020	Adult	GSE134355
Muscle	GSE143704_Muscle-Adult_21913	10x	21913	32624006	2020	Adult	GSE143704
Pancreas	GSE134355_Pancreas-Adult_9727	Microwell-seq	9727	32214235	2020	Adult	GSE134355
Pancreas	GSE84133_Pancreas-Adult_8562	InDrop	8562	27667365	2016	Adult	GSE84133
Pancreas	GSE85241_Pancreas-Adult_2456	CEL-seq2	2456	27693023	2016	Adult	GSE85241
Pancreas	PMID27667667_Pancreas-Adult_1031	Smart-seq2	1031	27667667	2016	Adult	EBI
Blood	Blood_GSE134355_3815	10x	3815	32214235	2020	Adult	GSE134355	Construction of A Human Cell Landscape by Single-cell mRNA-seq
Blood	Blood_10X_7768	10x	7768	NA	2017	Adult	https://support.10xgenomics.com/single-cell-gene-expression/datasets/2.1.0/t_3k_4k_aggregate	T-cell 3K and 4K, v2
Blood	Blood_10X_12256	10x	12256	NA	2017	Adult	https://support.10xgenomics.com/single-cell-gene-expression/datasets/2.1.0/pbmc4k, 8k	PBMC 4K, 8K, v2
Blood	Blood_10X_10796	10x	10796	NA	2018	Adult	https://support.10xgenomics.com/single-cell-gene-expression/datasets/3.0.0/pbmc_10k_v3	PBMC 10K, v3
Blood	Blood_10X_8879	10x	8879	NA	2019	Adult	https://support.10xgenomics.com/single-cell-gene-expression/datasets/3.0.2/5k_pbmc_v3_nextgem, 5k_pbmc_protein_v3_nextgem	PBMC RNA, RNA+Protein 5K, nextgem, v3
Blood	Blood_10X_9476	10x	9476	NA	2020	Adult	https://support.10xgenomics.com/single-cell-gene-expression/datasets/4.0.0/Parent_NGSC3_DI_PBMC	PBMC 10K, Whole Transcriptome, v4
Blood	Blood_10X_7943	10x	7943	NA	2021	Adult	https://support.10xgenomics.com/single-cell-gene-expression/datasets/6.0.0/10k_PBMCs_TotalSeq_B_3p	PBMC 10K, TotalSeqB antibodies, v6
Placenta	GSE131696_Placenta-Adult_8589	10x	8589	32772088	2020	Adult	GSE131696
Placenta	GSE134355_Placenta-Adult_9595	Microwell-seq	9595	32214235	2020	Adult	GSE134355
Placenta	GSE134355_Placenta-Adult_9898	Microwell-seq	9898	32214235	2020	Adult	GSE134355
Placenta	PMID28830992_Placenta-Adult_18658	10x	18658	28830992	2017	Adult	EBI
Placenta	PMID30429548_Placenta-Adult_18523	10x	18523	30429548	2018	Adult	https://www.ebi.ac.uk/arrayexpress/experiments/E-MTAB-6701/
Stomach	GSE134355_Stomach-Adult_908	Microwell-seq	908	32214235	2020	Adult	GSE134355
Stomach	GSE134355_Stomach-Adult_2977	Microwell-seq	2977	32214235	2020	Adult	GSE134355
Stomach	GSE134355_Stomach-Adult_6129	Microwell-seq	6129	32214235	2020	Adult	GSE134355
Testis	GSE112013_Testis-Adult_6490	10x	6490	30315278	2018	Adult	GSE112013
Testis	GSE130151_Testis-Adult_3280	10x	3280	31462300	2019	Adult	GSE130151
Testis	GSE148963_Testis-Adult_4938	10x	4938	32855272	2020	Adult	GSE148963
Testis	GSE149512_Testis-Adult_44788	10x	44788	33173058	2020	Adult	GSE149512
Visceral-Adipose	GSE134355_Adipose-Adult_1330	Microwell-seq	1330	32214235	2020	Adult	GSE134355
Visceral-Adipose	GSE134355_Adipose-Adult_1266	Microwell-seq	1266	32214235	2020	Adult	GSE134355
Visceral-Adipose	GSE134355_Adipose-Adult_1462	Microwell-seq	1462	32214235	2020	Adult	GSE134355
Visceral-Adipose	GSE134355_Adipose-Adult_9641	Microwell-seq	9641	32214235	2020	Adult	GSE134355
Visceral-Adipose	GSE136229_Adipose-Adult_2435	10x	2435	32066997	2020	Adult	GSE136229
